# Kinetic profiling of metabolic specialists demonstrates stability and consistency of in vivo enzyme turnover numbers

**DOI:** 10.1101/767996

**Authors:** David Heckmann, Anaamika Campeau, Colton J. Lloyd, Patrick Phaneuf, Ying Hefner, Marvic Carrillo-Terrazas, Adam M. Feist, David J. Gonzalez, Bernhard O. Palsson

## Abstract

Enzyme turnover numbers (*k*_cat_s) are essential for a quantitative understanding of cells. Because *k*_cat_s are traditionally measured in low-throughput assays, they are often noisy, non-physiological, inconsistent, and labor-intensive to obtain.

We use a data-driven approach to estimate in vivo *k*_cat_s using metabolic specialist *E. coli* strains that resulted from gene knockouts in central metabolism followed by metabolic optimization via laboratory evolution. By combining absolute proteomics with fluxomics data, we find that *in vivo k*_cat_s are robust against genetic perturbations, suggesting that metabolic adaptation to gene loss is mostly achieved through other mechanisms, like gene-regulatory changes. Combining machine learning and genome-scale metabolic models, we show that the obtained *in vivo k*_cat_s predict unseen proteomics data with much higher precision than *in vitro k*_cat_s. The results demonstrate that *in vivo k*_cat_s can solve the problem of noisy and inconsistent parameterizations of cellular models.
