## Supplementary Data 1: Table of mutations that occurred during ALE (csv) for "Kinetic profiling of metabolic specialists demonstrates stability and consistency of in vivo enzyme turnover numbers"

sample.id	Reference.Seq	Position	Mutation.Type	Sequence.Change	Details	mutation.target.annotation	coding	range	in.iML1515
WT1	NC_000913	3951535	DEL	Δ1 bp	pseudogene (977/984 nt)	ilvG	False	(3951535, 3951535)	FALSE
WT1	NC_000913	451643	SNP	G→A	intergenic (‑33/+427)	cyoA/ampG	False	(451643, 451643)	TRUE
WT2	NC_000913	3976196	DEL	Δ9 bp	coding (1052‑1060/1131 nt)	wecE	True	(3976196, 3976204)	TRUE
WT2	NC_000913	187969	SNP	C→A	D228Y (GAT→TAT)	glnD	True	(187969, 187969)	FALSE
pgi1	NC_000913	2415464	DEL	Δ1 bp	coding (720/2145 nt)	pta	True	(2415464, 2415464)	TRUE
pgi1	NC_000913	1020961	SNP	A→G	intergenic (‑42/‑177)	sulA/sxy	False	(1020961, 1020961)	FALSE
pgi1	NC_000913	1196305	SNP	C→T	R395C (CGT→TGT)	icd	True	(1196305, 1196305)	TRUE
pgi1	NC_000913	2707558	DEL	Δ1 bp	coding (242/480 nt)	rseC	True	(2707558, 2707558)	FALSE
pgi2	NC_000913	1196305	SNP	C→T	R395C (CGT→TGT)	icd	True	(1196305, 1196305)	TRUE
pgi2	NC_000913	2600868	DEL	Δ2 bp	coding (393‑394/471 nt)	bcp	True	(2600868, 2600869)	TRUE
pgi2	NC_000913	1020961	SNP	A→G	intergenic (‑42/‑177)	sulA/sxy	False	(1020961, 1020961)	FALSE
pgi2	NC_000913	4277819	SNP	G→T	G118* (GGA→TGA)	soxR	True	(4277819, 4277819)	FALSE
pgi3	NC_000913	2413511	DEL	Δ10 bp	coding (44‑53/1203 nt)	ackA	True	(2413511, 2413520)	TRUE
pgi3	NC_000913	1619080	DEL	Δ35 bp	intergenic (‑172/‑6)	marC/marR	False	(1619080, 1619114)	FALSE
pgi3	NC_000913	1196305	SNP	C→T	R395C (CGT→TGT)	icd	True	(1196305, 1196305)	TRUE
pgi3	NC_000913	3194570	DEL	(T)6→5	intergenic (+47/+151)	yqiK/sibD	False	(3194570, 3194570)	FALSE
pgi3	NC_000913	4049990	DEL	Δ12 bp	noncoding (93‑104/109 nt)	spf	False	(4049990, 4050001)	FALSE
pgi3	NC_000913	1088068	SNP	A→G	I597T (ATC→ACC)	pgaB	True	(1088068, 1088068)	FALSE
pgi4	NC_000913	4049885	SNP	T→C	intergenic (+134/‑13)	polA/spf	False	(4049885, 4049885)	FALSE
pgi4	NC_000913	1020956	SNP	A→G	intergenic (‑37/‑182)	sulA/sxy	False	(1020956, 1020956)	FALSE
pgi4	NC_000913	1411925	DEL	Δ23,060 bp		<i><b>33 genes</b><BR>[ttcA], intR, ydaQ, ydaC, ralR, recT, recE, racC, ydaE, kilR, sieB, ydaF, ydaG, racR, ydaS, ydaT, ydaU, ydaV, ydaW, rzpR, rzoR, trkG, ynaK, ydaY, tmpR, lomR, insH1, lomR, stfR, tfaR, pinR, ynaE, [ttcC]</i>	True	(1411925, 1434984)	TRUE
pgi4	NC_000913	1196305	SNP	C→T	R395C (CGT→TGT)	icd	True	(1196305, 1196305)	TRUE
pgi4	NC_000913	3214413	SNP	A→C	I457L (ATT→CTT)	rpoD	True	(3214413, 3214413)	FALSE
pgi5	NC_000913	1020961	SNP	A→G	intergenic (‑42/‑177)	sulA/sxy	False	(1020961, 1020961)	FALSE
pgi5	NC_000913	1196305	SNP	C→T	R395C (CGT→TGT)	icd	True	(1196305, 1196305)	TRUE
pgi5	NC_000913	3213568	DEL	Δ48 bp	coding (524‑571/1842 nt)	rpoD	True	(3213568, 3213615)	FALSE
pgi5	NC_000913	711536	SNP	C→T	intergenic (‑71/+69)	fldA/ybfE	False	(711536, 711536)	TRUE
pgi6	NC_000913	701362	SNP	G→T	S78Y (TCC→TAC)	nagC	True	(701362, 701362)	FALSE
pgi6	NC_000913	1196305	SNP	C→T	R395C (CGT→TGT)	icd	True	(1196305, 1196305)	TRUE
pgi6	NC_000913	1936308	SNP	C→T	V3I (GTA→ATA)	zwf	True	(1936308, 1936308)	TRUE
pgi6	NC_000913	62822	DEL	Δ16 bp	coding (428‑443/2907 nt)	rapA	True	(62822, 62837)	FALSE
pgi7	NC_000913	2977560	DEL	Δ33 bp	coding (964‑996/1032 nt)	galR	True	(2977560, 2977592)	FALSE
pgi7	NC_000913	4160112	SNP	G→T	H226Q (CAC→CAA)	sthA	True	(4160112, 4160112)	TRUE
pgi7	NC_000913	4160853	SNP	C→T	intergenic (‑64/‑270)	sthA/fabR	False	(4160853, 4160853)	TRUE
pgi8	NC_000913	1196305	SNP	C→T	R395C (CGT→TGT)	icd	True	(1196305, 1196305)	TRUE
pgi8	NC_000913	4186085	SNP	C→A	P246Q (CCG→CAG)	rpoC	True	(4186085, 4186085)	FALSE
pts1	NC_000913	3992523	DEL	(CGGGC)2→1	coding (1372‑1376/2547 nt)	cyaA	True	(3992523, 3992523)	TRUE
pts1	NC_000913	4103655	DEL	Δ1 bp	coding (1320/1374 nt)	cpxA	True	(4103655, 4103655)	FALSE
pts1	NC_000913	3527656	DEL	Δ5 bp	coding (1190‑1194/2136 nt)	yrfF	True	(3527656, 3527660)	FALSE
pts1	NC_000913	3308102	SNP	G→A	A274V (GCA→GTA)	nlpI	True	(3308102, 3308102)	FALSE
pts1	NC_000913	2316391	SNP	T→C	Y73H (TAC→CAC)	rcsB	True	(2316391, 2316391)	FALSE
pts1	NC_000913	2316758	SNP	T→C	V195A (GTC→GCC)	rcsB	True	(2316758, 2316758)	FALSE
pts2	NC_000913	2509495	SNP	C→G	intergenic (‑71/‑133)	glk/yfeO	False	(2509495, 2509495)	TRUE
pts2	NC_000913	3088093	SNP	T→A	intergenic (+235/‑189)	metK/galP	False	(3088093, 3088093)	TRUE
pts3	NC_000913	2023805	DEL	(CTTTA)2→1	intergenic (+127/‑159)	fliR/rcsA	False	(2023805, 2023805)	FALSE
pts3	NC_000913	2316679	SNP	A→G	T169A (ACC→GCC)	rcsB	True	(2316679, 2316679)	FALSE
pts3	NC_000913	3527589	SNP	C→T	Q375* (CAG→TAG)	yrfF	True	(3527589, 3527589)	FALSE
pts4	NC_000913	700948	SNP	A→C	I216S (ATT→AGT)	nagC	True	(700948, 700948)	FALSE
pts4	NC_000913	2977578	SNP	T→G	S328A (TCA→GCA)	galR	True	(2977578, 2977578)	FALSE
pts4	NC_000913	2509469	SNP	G→A	intergenic (‑45/‑159)	glk/yfeO	False	(2509469, 2509469)	TRUE
pts4	NC_000913	3769672	DEL	(A)8→7	pseudogene (1/111 nt)	yibV	False	(3769672, 3769672)	FALSE
sdh1	NC_000913	762329	DEL	Δ19 bp	coding (808‑826/1218 nt)	sucB	True	(762329, 762347)	TRUE
sdh2	NC_000913	759912	SNP	C→A	R403S (CGT→AGT)	sucA	True	(759912, 759912)	TRUE
sdh3	NC_000913	186409	SNP	C→T	A748T (GCG→ACG)	glnD	True	(186409, 186409)	FALSE
sdh3	NC_000913	2876424	SNP	G→A	intergenic (‑97/‑155)	cysD/iap	False	(2876424, 2876424)	TRUE
tpi1	NC_000913	3909311	DEL	Δ774 bp		[pstA], [pstC]	True	(3909311, 3910084)	TRUE
tpi1	NC_000913	702066	SNP	G→C	P229R (CCT→CGT)	nagA	True	(702066, 702066)	TRUE
tpi1	NC_000913	1158384	SNP	G→A	W172* (TGG→TGA)	ptsG	True	(1158384, 1158384)	TRUE
tpi1	NC_000913	4583863	SNP	C→T	R967H (CGT→CAT)	hsdR	True	(4583863, 4583863)	FALSE
tpi1	NC_000913	417391	SNP	G→C	A84P (GCC→CCC)	phoB	True	(417391, 417391)	FALSE
tpi1	NC_000913	2977594	INS	+C	coding (998/1032 nt)	galR	True	(2977594, 2977594)	FALSE
tpi1	NC_000913	1726507	DEL	Δ1 bp	coding (485/600 nt)	nemR	True	(1726507, 1726507)	FALSE
tpi2	NC_000913	3909311	DEL	Δ774 bp		[pstA], [pstC]	True	(3909311, 3910084)	TRUE
tpi2	NC_000913	417368	DEL	Δ5 bp	coding (227‑231/690 nt)	phoB	True	(417368, 417372)	FALSE
tpi2	NC_000913	704008	SNP	C→A	P22Q (CCG→CAG)	nagE	True	(704008, 704008)	TRUE
tpi2	NC_000913	1726169	SNP	T→G	F49L (TTT→TTG)	nemR	True	(1726169, 1726169)	FALSE
tpi2	NC_000913	701378	INS	+T	coding (217/1221 nt)	nagC	True	(701378, 701378)	FALSE
tpi2	NC_000913	1157900	INS	+A	coding (32/1434 nt)	ptsG	True	(1157900, 1157900)	TRUE
tpi3	NC_000913	1159286	INS	+GTA	coding (1418/1434 nt)	ptsG	True	(1159286, 1159286)	TRUE
tpi3	NC_000913	1726004	SNP	G→A	intergenic (‑84/‑19)	ydhL/nemR	False	(1726004, 1726004)	FALSE
tpi3	NC_000913	2976907	SNP	A→C	E104A (GAG→GCG)	galR	True	(2976907, 2976907)	FALSE
tpi3	NC_000913	3909311	DEL	Δ774 bp		[pstA], [pstC]	True	(3909311, 3910084)	TRUE
tpi3	NC_000913	1726876	SNP	C→T	P73L (CCT→CTT)	nemA	True	(1726876, 1726876)	FALSE
tpi3	NC_000913	4171647	SNP	A→C	noncoding (12/120 nt)	rrfB	False	(4171647, 4171647)	FALSE
tpi3	NC_000913	417075	DEL	(TCATAAATCTG)2→1	intergenic (‑123/‑57)	sbcD/phoB	False	(417075, 417075)	FALSE
tpi3	NC_000913	702306	SNP	C→T	R149H (CGT→CAT)	nagA	True	(702306, 702306)	TRUE
tpi4	NC_000913	3909311	DEL	Δ774 bp		[pstA], [pstC]	True	(3909311, 3910084)	TRUE
tpi4	NC_000913	418961	DEL	Δ1 bp	coding (1073/1296 nt)	phoR	True	(418961, 418961)	FALSE
tpi4	NC_000913	704083	SNP	C→A	A47E (GCG→GAG)	nagE	True	(704083, 704083)	TRUE
tpi4	NC_000913	1157900	INS	+A	coding (32/1434 nt)	ptsG	True	(1157900, 1157900)	TRUE
tpi4	NC_000913	1726390	SNP	G→T	R123L (CGC→CTC)	nemR	True	(1726390, 1726390)	FALSE
tpi4	NC_000913	1756374	SNP	G→A	G226D (GGC→GAC)	pykF	True	(1756374, 1756374)	TRUE
tpi4	NC_000913	4189512	INS	+C	coding (4164/4224 nt)	rpoC	True	(4189512, 4189512)	FALSE
